# An RNA sequence that reprograms ribosomes to bypass a 50 nucleotide coding gap is encoded by a mobile element whose sequence conservation illuminates its bypass mechanisms

**DOI:** 10.1101/2022.08.31.505936

**Authors:** Gerard Manning, John F Atkins

## Abstract

**Background:** A remarkable sequence in phage T4 causes ribosomes to skip over a 50 nucleotide insert within a topoisomerase subunit gene, and resume correct synthesis of the protein at a high efficiency. Its mechanism has been extensively studied but it remained an isolated phenomenon whose origin and full function are still a mystery.

**Results:** We have found dozens of homologous cases in genomic and metagenomic sequences, all part of a mobile DNA element that repeatedly inserts in topoisomerase genes of Myoviridae phages. These have substantial sequence diversity, with selective conservation that specify the elaborate set of mechanisms found experimentally to underlie this extreme case of translational recoding. These sequences provide new variations on these mechanisms, and introduce additional features that may also be important for bypassing. These include a series of RNA secondary structures, a conserved stop codon or rare ‘hungry’ codon at the start of the bypass, a Shine-Dalgarno sequence flanked by AU-rich sequence, and residues in the nascent peptide that prime the ribosome for bypassing.

**Conclusions:** These data provide an evolutionary foundation for the experimentally derived mechanisms, highlight several new features of the sequence, and provide substantial new variations on the bypass theme that will allow further experimental exploration of biologically meaningful variants.
