## Supplementary material for "An RNA sequence that reprograms ribosomes to bypass a 50 nucleotide coding gap is encoded by a mobile element whose sequence conservation illuminates its bypass mechanisms": Table S2

### Sheet: Sheet1
Clade	Name	Description	Scaffold ID	UViG ID	ORF1 ID	ORF1	ORF2	ORF1b ID	ORF1b	Long genomic region	Bypass region, from start of ORF2	Endonuclease Sequence	Notes
5	MGS1	Viral metagenome in feces from chicken in Anhui in China	SRR7287609	N/A	N/A		MKLSAIKKSEIDMDTYNAQTNVRRTFTSNMNYNSIAIMTDAYPDGLGSIYPSLLAFFANWPELFTYGKIKFCKSPILIAKKGNDVKWFYNLSETEGIDLKGYDIRYIKGLGSLTQDDYQRVIRDPHYDIVKLPENWKEQFEMLLGDDSQLRKDWMSS*			TAATTATTTTAATTTATTACTTTGAAAGGTATACGATGAAATTATCAGCAATCAAAAAATCTGAAATCGATATGGACACATACAATGCCCAAACTAATGTTCGCAGAACATTTACTTCGAATATGAATTATAATAGCATTGCTATTATGACTGATGCCTACCCAGATGGTAGGCGAAAGCGTACTATACTGTAACTTCGAGATGATTGGCTTAGGTTCTATCTATCCGTCATTATTAGCGTTCTTCGCCAACTGGCCTGAACTTTTCACTTACGGCAAAATCAAATTCTGCAAATCTCCTATTTTAATTGCTAAAAAAGGAAATGATGTAAAATGGTTCTATAACTTATCAGAAACAGAAGGAATTGACCTTAAAGGTTATGATATTCGATATATCAAA…	ATGAAATTATCAGCAATCAAAAAATCTGAAATCGATATGGACACATACAATGCCCAAACTAATGTTCGCAGAACATTTACTTCGAATATGAATTATAATAGCATTGCTATTATGACTGATGCCTACCCAGATGGTAGGCGAAAGCGTACTATACTGTAACTTCGAGATGATTGGCTTAGGTTCTATCTATCCGTCATTATTAGCGTTCTTCGCCAACTGGCCTGAACTTTTCACTTACGGCAAAATC	Unknown	ORF1 not included in the genomic scaffold
9	MGS2	Wellcome Sanger Institute: Virus Discovery for Vietnam Initiative on Zoonotic Infections	ERR2738440, ERR3179667, ERR3179572	N/A	N/A	MDKTTLEMMHELVEIDSVSEESYHNCVDITVDSSDHTFLLGNGIISHNSALGGLLPSLGRNEKAYYMLKGKPLNAYSSSQKKFIDNKELSGLYQIIKNGVTFEDKPDGDFYKINIDGTELIVNINDEVKIGEKWVSVRDLIKDYNI*	MTIKIQDLKKINTVNVSVYRNQKNVRRCKDVKGGFDKIVYATDQDLDGFHIRGLLNGFIEKYLPEFKGKVGMLQTPVIMYSKNGKVTGWKYNLNDNTEYPGEATYVKGIGSWNSDDLKYIVKQDGLDRMIQIIDFEGMKGQELIDEWLGDDSGPRKKYILDNDFKIAMV*			TGGCCGTTTAGGCATCGACTTCATAACTTAGCATTTCTTTTTATTTATCCTTTCAAAAGTATTAAATTTTTAAAATTAAAATACTTTTGTTTAGTAGATTATTCTACTGACCTAAAAAGACCTTTATCAATTATTTTCTGTTGCATAGAAATCTCATTGATTATGTTTTCATTGAAAACAATGAATTTAAACTATTTATAACTTTTGAAGACCTTTTTGGGCTAATTCTTTAAGATTTTCTATTTTATAATAGTCATATCTTATTGAAACATTTAAAGTATTGTATGTTTCATCGCCTTGAGTACTTAAAGTGATATCGCCAATACTTGTAAATCTGCAATTAAAAAAGTTAATTGTAAAAACATTTTCTCCTTTTTGATTTTTTAAATTGACAAAAAA…	ATGACTATCAAGATTCAAGATTTAAAGAAAATCAACACTGTTAATGTTTCAGTTTATCGTAATCAGAAAAATGTTAGAAGATGCAAAGATGTAAAAGGTGGTTTCGATAAGATAGTTTACGCAACGGACCAGGACTAGCCCTTGCGGGCTATATAGAGGTGATTTGATTTAGACGGATTCCATATTCGTGGATTATTAAACGGGTTTATTGAAAAGTACTTACCTGAGTTTAAAGGCAAAGTTGGAATG	None: 35 nt between ORF1 and ORF2	ORF1 is split with only the last 146 AA adjacent to ORF2 (see upstream stop and loss of homology in multiple sequences, and a tail-sheath protein in opposite orientation further upstream, confirming that the start of ORF1 is located elsewhere). Possible misassembly or chimeric sequence.
9	MGS3	Wellcome Sanger Institute: Virus Discovery for Vietnam Initiative on Zoonotic Infections	ERR1302792, ERR1302884	N/A	N/A	EKSIANNAELSELYKIIKNTIEIEKEKDGDFFELEIDGKKYIVNENDILTLDGKEYLVKDLIS*	VKIQNVKKLGTLNKEQLETYKSQSFVKRKMSVSSGYKRIVIATDADLDGTHIASLLLCFFKQYCPEVLGQVYRLNTPIAISVKNKSIVDWVYDFDKIEDLSGEVKYMKGLGSWEKKSLDTVIKKDG			GAACTCTTAATAAAGAACAGCTTGAAACTTATAAAAGTCAGTCTTTTGTAAAAAGAAAAATGTCTGTATCAAGTGGTTATAAAAGAATAGTCATTGCCACTGATGCAGACTTAGACTAGCCCTTTGGGGCTAGTTTATTTTTAAAGGAATTTGGACGGAACTCACATTGCATCTCTATTATTATGCTTTTTCAAGCAATATTGTCCAGAAGTTCTAGGACAAGTGTATAGACTAAACACTCCAATTGCTATATCTGTAAAGAATAAAAGTATAGTTGATTGGGTATATGATTTTGATAAGATAGAAGATCTTTCAGGCGAAGTAAAGTATATGAAAGGTCTAGGTAGCTGGGAAAAGAAATCTCTAGACACGGTCATTAAAAAAGACGGCT	GTGAAAATTCAAAATGTAAAGAAGCTAGGAACTCTTAATAAAGAACAGCTTGAAACTTATAAAAGTCAGTCTTTTGTAAAAAGAAAAATGTCTGTATCAAGTGGTTATAAAAGAATAGTCATTGCCACTGATGCAGACTTAGACTAGCCCTTTGGGGCTAGTTTATTTTTAAAGGAATTTGGACGGAACTCACATTGCATCTCTATTATTATGCTTTTTCAAGCAATATTGTCCAGAAGTTCTAGGACAAGTGTATAGA	None	Contig lacks start of ORF1 and end of ORF2. ORF2 likely starts with GTG codon, verified by it being close to the conserved start of this protein, the lack of ATG codons, and presence of a stop just upstream.
9	MGS4	Bovine rumen microbial communities from UC Davis, California, United States - 3_2548_0518 (*) (MER-FS) (assembled)	Ga0326514_10000235	IMGVR_UViG_3300031853_000134	Ga0326514_1000023551	MEEIEKKSPREHILERPNMYIGASNFIETEDYILVNDKIQKTTVSCIPGLLKIINEIIDNSVDIAIKTDFEGCNLVNVRITNETVIVEDNGPGIAVKKNSDGEYYPYVCWGYAMAGSNFNNDSERKSIGLNGLGSYCSNVWSKEFIGISDDGINRYIVKFRDNASSHTESVTKTVSKGVTVKFKPDLERFGISEIDDVHRNLIYLRLLNLSICFPKIQFKFNGKQIKTKNFKSYISSFSESFETIQSENYNFAIIPSPSDEFQSFSYVNGLNIRDGGTHIDVIINSVVSCLRESLSKKYKTIKPADIKNKLMVVGVFTDFTNPKFNSQTKEKLTNSISEVNQYLGNIDYQALSKKILKNSSIIDPVIEVFKIKEEFKNRQELKTLQKTKKIKDEHYLPA…	MKIQKIKPSAKELKEYTENPNIKRRKILKGGFEKIVFASDQDLDGFHIRALLSGFIKKYLPEYLDRVGMLETPILGYLKNGKLQRWTYELSDTETPKQGEKVFYYKGLGSWEKDDLKKVVKTDGIEKMVRLLDFTDSDNSLEEWLGDNSEPRKKHILENEFNIADI*			CACAGTTCTTTAATATGTACCCTAAGATTCCCTTAGATGTCCAGGTAAAGGTTCTCCAGGAAGTAACTAAAGGAAAGTTAAAGTTTATTCCATATATCAAAGGGTCTAAGATAGATAGCTCAGATATTGAACTAATCTCTAAGTACTTTAAGATTTCCTTTGAGAAAGCACAGATGTACTCAGAGTTTATTACTCCCGAAGACTTTAAACAGATTAAACAGGAACTAAAGAGTTTAGAGCCTAGCTTTACTAAGTAGAATACCTCTAGATTCAACAGAAACTGGTCTAGATTGCATTTTAGTGGTTTTAAGGTATAAGTACCTTAGAATAAACATAGAACTCAATAAAACTCAAATACGTGAGGAATAGAATGATTGTCTTAACCCATAATGACTTAGA…	ATGAAAATTCAAAAGATTAAACCCTCAGCAAAAGAACTTAAAGAATACACTGAAAACCCTAATATCAAGAGACGTAAAATCCTTAAAGGTGGTTTTGAGAAGATTGTATTCGCTTCTGATCAGGACTTAGACTAGCCCTTTGGGGCTAGTTAAACTTTAAGGAAAATAGACGGATTTCACATTCGTGCGTTACTCTCAGGGTTTATAAAGAAATACTTACCTGAGTATTTAGATAGAGTTGGAATGCTAGAAACTCCTATCTTAGGATATCTTAAGAACGGAAAACTCCAAAGATGGAC	None: 20 nt between ORF1 and ORF2
9	MGS5	Bovine rumen microbial communities from Lethbridge, Alberta, Canada - RJG_02 (*) (MER-FS) (assembled)	Ga0256405_10000342	IMGVR_UViG_3300028048_000060	Ga0256405_10000342142	LKEIYKKKTSREHILERPNMYIGASNVVEVEDYCLVNDKIQRTSVKCVPGLLKIINEIIDNSVDIAIKTNFEGCNSVSVKITDDTVVVEDNGPGIPVSKNPEGEYIPFVCWGYAMSGSNFDNDENRTHLGMNGVGSYCTNVWSTEFTGISDDSKNRYTVKFKNNALDYKETVSDSVSKGVTVKFKPDLKRFGIEKIDQTHKDLVYQRLLNLSISFPLIQFKFNNKAIKTKNFKSYVSSFADEGSFEVFQSDNFSFAVIPSPSDEFQQFSYLNGLNIKDGGTHIDVIANNIVSLLRDSLSKKYKTIKPADIKNKLMVVGVFKNFANPKFNSQTKEKLTNSVSEVNRYFGDIDYQSLSKKILKNSNIISPIIEVFKIKEELKNRQELKTLNKAKKIKDEHY…	MKEFKKVKLTKEQLKEYRENPNIRRRKILTGGFEKIVYASDQDLDGFHIRALLSGFINKYLPEYKERTGMLETPIIGFLKAQKLQRWSYDLDDESKTKPGEVPFYYKGLGSWEKEDLKKVVKTDGLEKMIKMLDFNSEDAYNSLEEWLGDDSEPRKKHILENDFNIADV*			TAAAATGTTAAGAATGCTTTAGTCACAGAAGACTAAAGCATTTGAATTTTTAAGGAATATCAAAATTGAAAGAAATATACAAAAAGAAAACATCAAGAGAACATATCTTAGAAAGACCAAATATGTATATTGGTGCTTCTAATGTAGTGGAAGTAGAAGATTATTGCTTAGTTAATGACAAGATTCAGAGAACTTCAGTTAAGTGTGTTCCAGGACTTTTAAAGATTATCAACGAGATTATAGACAACTCAGTTGACATTGCTATTAAGACTAACTTTGAAGGATGTAACTCAGTAAGTGTTAAAATCACAGATGATACTGTTGTTGTAGAAGACAATGGTCCAGGAATTCCAGTTTCTAAAAATCCTGAAGGAGAGTATATCCCATTTGTTTGTTGGG…	ATGAAAGAATTTAAGAAGGTCAAGTTAACCAAAGAACAATTAAAGGAATACAGAGAAAATCCTAATATCAGAAGACGTAAAATTCTCACAGGAGGTTTTGAGAAGATTGTCTATGCCTCCGACCAGGACTTAGACTAGCCCTTTGGGGCTAGTATATTTTTTAAGGAAAATTAGACGGATTCCACATTCGCGCATTGCTCTCAGGATTTATTAACAAATACTTACCTGAGTACAAGGAAAGAACTGGGATGCTTGAAACCCCTATCATAGGATTTTTAAAGGCGCAAAAGCTTCAGAGA	LIHFVYRLTYLGETSPKYYIGKHSGDIGDLGTKYFTSSKIVREMFKKDPKSFKTKIIKVFDTCTQALAFESKILRRVDACRNKLFFNQSNYSYYTKDRTSLVTVFDNILQCKRSIPCDEFYANRERYISDHDGLTIFKDSDGNIIRCSKSFASEHNLVGVNKGVVFALNDSGKYVRLTQDEYHSNKDKFKVGTTGNVICKDKVTGETKRVSKEEFDSNPNLKGVYDKYQFKICPLCNKQISVQNYDRHINRHKTLILWVTDGKDTWKCTEEKYLLKYKDKFNIIQKNKDNTIGYIDGKPYNIRFVGRIRKNFYLE	Endonuclease is from YIG-GIY family. ORF1 is split by insertion of a VSR endonuclease, with HINT domains added to ends of ORF1a and ORF1b. ORF2b is not predicted, but part of it is covered, out-of-frame, by another ORF. Endonuclease extends upstream beyond the ATG to a TTG start just after a stop which extends the sequence with homology to MGS9 and to include a YIG motif.
9	MGS6	Elephant fecal microbiome from Asian Elephant in Hamburg Zoo, Germany	EMG_10000054	IMGVR_UViG_3300001598_000033	EMG_1000005464	MTGEIKSLDSREHILLRPNMYIGAVDSQVFKEYINGQLTEVSYIPGLIKIINEIIDNSIDVAIKTDFKGCNEVSVKMTDTYIEVIDNGTGIPVKKNDKGQYLPFVCWGSALSGSNFSDDANRKSIGMNGVGSYCTNVWSTKFTGISDDGFNKYEVTFKDNAKTYNDVTKKSTGHGVTVKFYPDLERFKIDKIDETHQNIIYQRLVNLSMCFPGIKFKFNGKKLNIKNFKDYINNFSNYNIIYNDEKYSFAVLPSNTDEFQHFSYVNGLKIPEGGTHIDNISNSIVTKLREKLEKKYKTIKPADIKNHLFVVAILKDFINPKFNSQTKEKLTNSVGEVNTYLGDIDYDKIAKSIMKVDEIINPIIDIFKIKEEFKRKQELKALDKPKKIKDEHYTPATKN…	MKLEKIEKLSNEELTKYKANTNIRRRKVISGGYTDIVFATDSDLDGIHIRALLSGFVRKYLSDLDVNVGMLETPVIGYFKGDKLTRWIYNLNDKIETDEKSFYYKGLGSWDKEDLKKVVEVDGFGKMIVPLDFNDCDESLEEWLGNDSEPRKKYILDNDFSIASI*			CTTAGAAAGGTTTAAAATTGATAAAATAGATGAAACACACCAAAATATAATATACCAAAGATTGGTAAATTTAAGTATGTGTTTCCCTGGTATTAAATTTAAATTTAATGGTAAAAAGCTTAATATAAAAAATTTTAAGGATTATATTAATAATTTCTCTAATTATAATATAATATATAATGATGAAAAATATTCATTTGCTGTATTGCCATCTAATACAGATGAATTTCAACACTTCTCATATGTAAATGGATTAAAGATACCTGAAGGTGGTACTCATATTGATAATATTAGTAATTCTATTGTTACTAAACTAAGAGAGAAGTTAGAAAAGAAATATAAAACTATTAAACCCGCGGATATTAAAAATCATTTATTTGTGGTTGCCATTTTAAAGGA…	ATGAAATTAGAAAAGATTGAAAAATTATCAAATGAAGAATTAACTAAGTACAAAGCGAATACTAATATTAGAAGAAGAAAAGTAATCAGTGGTGGGTATACTGATATTGTATTTGCCACTGACTCGGATTTAGACTGACCCTTTGGGGTCGGTATAATTTAATTAAGGTGAATAGACGGTATTCATATTCGTGCATTACTAAGCGGATTTGTACGCAAGTACTTAAGTGACTTAGATGTTAATGTTGGTATGCTTGAAACGCCTGTAATAGGTTACTTTAAGGGTGATAAACTTACCAGA	None: 39 nt between ORF1 and ORF2	Trimmed 2 nt at start of ORF1, as it is 5 AA longer than most, and ORF was starting on an L.
9	MGS7	Bovine rumen microbial communities from Lethbridge, Alberta, Canada - RJG_02	Ga0256405_100009377	IMGVR_UViG_3300028048_000115	Ga0256405_100009377	MENYLKKTSREHILERPNMYIGANNLVKSNEYVLINDSRIGIKEVEYVPGLLKIINEIIDNSVDIAIKTGFKGCNEISVKMYPDYVEVVDNGPGIPVKKNTDGEWIPFVCWGYAMSGSNFGNDQNRTQIGMNGVGSYCTNVWSKKFTGISDDGENRYEITFKDNASTFVDTVKKSVGHGVSVKFYPDLERFGLEKITQEHIDLIKQRLVNLNVTFPEITFKFNGKKIGITSFKKYIKLFGDQYEVFETENYQFAILPSDTDEFQQFSYVNGLNIKDGGTHIDIISSYVSNGIRDKLIRKYKTLKPADIKNKLMVVAFIKNFANPKFNSQTKEKITNTTGEMNAYFGDSSWEPIIKSVLKNSAIIDPIVDVFKIKEELKRKAEMKAISKPKKIKNDKYVP…	MKINKLKTITDEQLSAYKNNPNIRRRKVLKSGYQYIVYATDQDLDGIHIRSLLSGFIHKYLPEYEGRVGILDTPVVAFFKNDKIQHWIYNLNEDIEIKKGEKSFYFKGLGSWDKNDLQEVIKVDGIEKMISIINFENGEENLNDWLGSDSAPRKKFILENTFSIADA*			ATGTCTTTGACTTATTTAAGGAGTTGAAGAATGTTTAAATTTCCAAATAAATTCCTCAAGCAAAGATAACTGGTATTCCGATGAATATAACATTCCTGTGTTATTGTAGCATTTATCAAAGTTCTTTTTTAAATTGAAAGAGTAATTATATCCACATTTATTAAATACATTGATAATATCAGAAATCCAAACTGGTTCCGAAAATCTATTTAAAACCCTTATATCCTTTGCTTTTAACATATCAAAGTCGTGCTTAAGATTATCAAGACAGTACAACTGCATTGTATAATCTTCCTTGATATTTTCAAGAAAATGCCCATTCATTAAATCATAGATAATATTTTTTCTTAGGTTATTGCCAAACAAGCAACCAATTCTCAATGTATAGCAATTAAAAAA…	ATGAAAATTAATAAATTAAAAACAATCACAGATGAACAATTATCAGCATATAAGAATAATCCTAATATTAGACGAAGAAAAGTATTAAAGAGTGGATATCAATATATTGTTTATGCAACCGATCAGGATTTAGACTGACCCTTTGGGGGGGGTCAGTATAATTAAGGAAAAAAAGACGGCATACACATCCGTTCGTTACTTAGTGGGTTTATTCACAAGTATTTACCTGAATACGAAGGCCGTGTAGGTATTCTTGATACACCTGTTGTCGCATTTTTCAAGAATGATAAAATTCAGCA	MLHYVYRLTDTNPRGDLKHYIGKRSSKYIDIGKEYFTSSKILNEYFRHNVKQFKIKVVKIFNTSAEALMFEKQYLNRVKASKSPLFYNRCNSGSNGRNDNAGIVHVLLKENGLPISVSCEEYYSHQEKYIPLNKGKTIYRDSKGNLVHCTKEYAKExNNLVGLNYGFVYTKDKNGNKVKVSKEYYNSHKDEFEFREKRIMAYNIKTNENVCVTKEEFENNENLKGMYAKYQREYKQCPYCNNMISVQNYDRHISTYKNRYYWVSDGENIFKCRQDVYWLHYKKDYVILNNINDHHKSLNNNYVPLNGKLYHIRYVAKIRKNCYIGKEYEN*	Endonuclease is from YIG-GIY family. Truncated relative to MGS5 and MGS9, has f/s, represented by X in this sequence
10	MGS8	Human tongue dorsum microbial communities from NIH, USA - visit 2, subject 763901136 replicate 2 reassembly (*) (MER-FS) (assembled)	Ga0111009_1000282	IMGVR_UViG_3300008493_000028	Ga0209311_100004668	MKNDFKVLDDREHLILRPSMYIGSINFEEQNDFNFDEDKMKYENFKIIPGLCKIINEVIDNAIDEAIKTDFKFSTEINIEISEDKVKVQDNGRGIPVVKHGEYYQPFLCWGRAKSGSNFNDDNHTQLGMNGVGSYCSNVFSKKFIGETDDGKNSYKVIFKDNASESTESLGKSVQHGTTVTFYPDLKRFNITEIDEVHINYIYQRVLCLANIFDKIKFKFNKKLIKTKNFKDFIKLFSSDFEIYENENVKIALIPNDTDDFKQFSYVNGLKIKDGGTHCDCIMKNVVNIIRDKISKKYKNIKPGDIRNKLTLITFISNFPSPKFNSQTKEKLTNSDSEFNNFVNIDYSFVNKILKNNAFIDPIIEIYKIKEEYENRKALKSVEKVKKIKSERYIRGVGD…	MKISKIKKISEVDLKLYKSQTNVKRNRESSGFDKIIVASDQDLDGIHINSLLIAFIEKYLPEYKDRLYRLNTPVKANYKNNKLTSWVYDLNEELPIKSGELQKYFKGLGTWKKEDLEQVIDADGLEKMLMKFEFDSKDIIDDFMSDKKSDVRKEYILNNNFSIAKI*			TTTGAAAATATTGAATTTATTAATAATAAATTTGAACTTTTTAAATATAATTTTGACGTAGTTTTTTGCGTTTGCGGATATTCAACAGAAAATTATGCAAAATTATTTAAAAAATCTAAAGTTCTTGCAATGCCTGGATATTTTCACGAATTAAGTGAAAATGTTCAATATTTTGTAGAATATCCACATTTAATAAACTCTCAAATCTTCAAAAAATCATTTGAAAATAATGATTTTTCAAATCTACCAGAAAATATACATTATTATAAACAAAAACTAAGATTAGATTTGTTTAAAGAAATCAATAGAAAAGATAATGGTATTTTCTTAAATTCACCTCATAATTTAAATGTTCTAAGCGATTTCAAAAGCCAAAAAAGAATATATAGAAGAGAAAAT…	ATGAAAATTTCAAAAATTAAAAAAATATCAGAAGTTGACTTAAAGTTATACAAGTCTCAAACAAATGTTAAAAGAAATAGAGAAAGTTCTGGATTTGATAAAATAATTGTCGCTTCAGATCAGGATTTAGACTAGCCCTACTGGGGCTAGTTACTTTTTATCATTTGGAAAAATGACGGAATACATATAAATTCATTACTTATTGCATTTATTGAAAAATATTTACCAGAATATAAAGATAGATTATATAGGTTAAATACTCCTGTAAAAGCAAATTACAAGAATAATAAGTTAACTTCTTGGGTTTATGACCTTAATGAAGAGTTACCAATTAAGTCTGGAGAGTTACAAAAATATTTTAAAGGTTTGGGAACATGGAAAAAAGAAGACTTAGAACAA…	None: 37 nt between ORF1 and ORF2	MGS8 ORF2 is near-identical to MGS6, but the ORF1s are different.
10	MGS9	Human tongue dorsum microbial communities from NIH, USA - visit 2, subject 638754422 reassembly	Ga0110914_10010724	IMGVR_UViG_3300008283_000018	Ga0110914_10010722	MKNDFKVLDDREHLILRPSMYIGSINFEEQNDFNFDEDKMKYENFKIIPGLCKIINEVIDNAIDEAIKTDFKFSNEINIEISEDKVKVQDNGRGIPIVKHGEYYQPFLCWGRAKAGSNFNDENHTQIGNFGVGSYCSNVWSKKFIGETDDGKNSYKVTFKDNASESTESLGKSVQHGTTVTFYPDLKRFNITEIDEVHINYIYQRVLCLANIFDKIKFKFNKKLIKTKNFKDFIKLFSSDFEIYENENVKIALIPNDTDDFKQFSYVNGLKIKDGGTHCDCIMKNVVNIIRDKISKKYKNIKPGDIRNKLTLITFISNFPSPKFNSQTKEKLTNSDSEFNNFANIDYSFVNKILKNNAFIDPIIEIYKIKEEYENRKALKSVEKVKKIKSERYIRGVGD…	MKISKIKKILEADLKLYKSQTNVKRNRESSGFDKIIVASDQDLDGIHINSLLIAFIEKYLPEYKDRLYRLNTPVKANKKNNKLTSWVYDLNEELPIKSGESQAYYKGLGTWPKEDLEQVIETDGLDKMLMKFEFDSKDIIDDFMSDKKSDVRKEYILNNEFSIAKI*			GAAATTGATGAAGTTCATATAAATTACATATATCAAAGAGTTCTTTGCTTAGCAAATATTTTTGATAAGATTAAATTTAAGTTCAATAAAAAATTAATAAAAACAAAGAATTTTAAAGATTTCATTAAATTATTTAGTTCAGACTTTGAAATATACGAAAATGAAAATGTTAAAATTGCATTAATACCAAATGATACTGATGATTTTAAACAATTCTCTTACGTTAATGGTCTTAAAATCAAAGATGGCGGAACACACTGTGATTGCATTATGAAAAACGTTGTGAATATTATCAGAGATAAGATTTCAAAAAAATATAAAAATATTAAACCAGGTGATATTAGAAATAAATTAACATTAATTACATTTATAAGTAATTTTCCAAGTCCTAAATTCAAT…	ATGAAAATTTCAAAAATTAAAAAAATATTAGAAGCTGACTTAAAGTTATACAAGTCTCAAACTAATGTTAAAAGAAATAGAGAAAGTTCTGGATTTGATAAAATAATTGTCGCTTCAGATCAGGATTTGGACTAGCCCTACGGGGCTAGTTACTTTTTATCATTTGGAAAAATGACGGAATACATATAAATTCATTACTTATTGCATTTATTGAAAAATATTTACCGGAATATAAAGACAGATTATATAGGTTAAATACTCCTGTAAAAGCAAATAAAAAGAATAATAAGTTAACTTCT	MEEKFHFVYRITYKNPFDLRKYYIGKHSGKLDDFETGKYKTSSKKIKEIFNTKDFEVKIVKNFDNALKALYFESKYHQRLNVQDHPLFFNEQNQTICRGCDRTDRVTVFINETGEKMTISAEKYNENKNLYTPINIGMVSCKDKFGNTFLVSKEEFYKNKNLVGINKGVVFVTNKDTNEKISISSKEFKNNRDNYIHPYENLITCYDCLEKTTKMISSEEFYADRERYKGIKFITGERKKKCDICGEDISSSNYERHRITHFKKYIWVTDNNNLNTIKVKEDEFYLKLKDTHYKVIKNKDETFGYYNGELKNIRAIGRLRNKDYNLTK*	Endonuclease is from YIG-GIY family.
10	MGS10	Human tongue dorsum microbial communities from NIH, USA - visit 1, subject 404239096	SRS042643_WUGC_scaffold_4242	IMGVR_UViG_7000000052_000063	SRS042643_WUGC_scaffold_4242__gene_5641	MYIGSIDFEEQEDFNFDNDHIKYENFKIIPGLCKIINEVIDNSIDEAIKTNFKYGNEISIIIEKDKVQVQDNGRGIPVVKQGDFYQPYLCWGRAKAGSNFEDDNHIQMGMNGIGSYCTNVWSEKFVGETDDGKNSYKVTFKNNAETFTESISKSKSQGTTVTFYPDLKRFNITEIDENHVNYIYQRILCLANIFDKIKFKFNKKLIRVKNFKEFAKLFNENFEIYETDDVKIAIMPNDSDDFKHFTYVNGLKIRDGGIHVDTIIKNVVNIIRDKISKKYKNIKPGDIRNKLMLVSFIKNFPSPKFNSQTKEKLTNSEAEFNKFSNIDYSFVNKILKNNAFIDPIVEIYKIKEEFENRKALKGVEKVKKIKSDNFFRGVGGAKNLILTEGLSAFGGLSKI…	MKISKIKKISEQDLKLYKSQTNVKRNRESSGFDKIIVGSDQDLDGIHINSLLTAFIEKYLPDYKDRFYRLNTPIKANKKNGKLTAWVYDLKDELPIKSGETQVYYKGLGSWNVDDLDQVIQKDGLEKMLVKFKFDSKEIIDDFMSNKKSDARKEYILNNDFSIAKI*			AACCATTTGAAACATATGATTTTCAAAAAAAAGCCATAATTGGTGCATTAATCAATAAAAAACATTTTATTCAAGCATGCACAGGTTCAGGAAAATCGGTAATAATTTCTTTAATCGTTAAAATTTTAATACAAAAAGGCTTAAAAGGATTATTATTAGTTCCAAATGTTTCATTAGTAAATCAATTTGATAATGACATAAAATCTTATAAATTAGATATAGACAGAAGATTAATTGGTGGAGATTTTAAAGTTAAAGAATATGATAAACCTTTAACAATTTCAACATGGCAATCAGCCAGATTATTTAAAGATTCTTTAAAAGAATTAGATTTTATAATTGTTGATGAAGCGCATTCTATTGGTGGTAATGAAGTTTTTGAAATTGTTAATGAATGTT…	ATGAAAATCTCAAAAATTAAAAAAATATCAGAGCAAGACTTAAAATTATATAAGTCTCAAACTAATGTTAAAAGAAATAGAGAAAGTTCTGGGTTCGATAAAATAATTGTCGGTTCAGACCAGGATTTGGACTAGCCCTTCGGGGCTAGTTACTTTTTATCATTTGGAAAAATGACGGTATACATATAAATTCGTTGCTGACGGCTTTTATAGAGAAATATTTGCCAGATTATAAAGATAGATTTTATCGTTTAAATACACCTATTAAAGCTAATAAAAAGAATGGAAAATTAACAGCTTGGGTATATGATTTAAAAGATGAACTTCCGATAAAATCAGGTGAGACACAAGTTTATTACAAAGGTCTTGGTTCTTGGAATGTTGATGACTTAGATCAAGT	None: 300 nt between ORF1 and ORF2
11	MGS11	Sediment microbial communities from Lake Kivu, Rwanda - Sediment site 10cm	Ga0172364_100020591	IMGVR_UViG_3300013129_000082	Ga0172364_100020594	MTKHIAQTYQVLDEIDHVRKRTGMYAGSTSFQTSKEWVYDPDDKKMVQRQITYIPAFVKIFSEILDNAIDEAKRAPEVLDTIKVEFRNDGYISVHDNGRGIPVEVHPDTGLYVAETIFSNLRAGSNFNDDEDQSLIGTNGVGSTITNILSSEFKIESCDGQKLFRMEFWNGLREKSEPKISSNSKNHTKITFKPDYEFFQLKNGLDEDHKLKLIKKVVDAAANNIGVKFYVNGERIVMRSFADYIAMYDDQYVFESTEDWKVGISASDGFDQISFINSVETYQGGTHIDYIMWQIVDKLKEYFKKKHKVDVKPGDVKAHMRVYISGNVNRPKFSSQTKENLISPVSEWKTSYRVSDKFIKQLTQSPIIQSVLDWVEAKEKANELAELRKMNKDANKGDP…	MQNVKIIEKNYNPSKTEINEYKQYLGVKCRRPIDLRFGKIVTMTDEDLDGMHITSLLHNFFARFWPELFELGAIYRLRTPLYIVIVTGAKKTDEPLEFFTDEDYKAWASSGIKHKFEYFKGLGTFESAQFKKIIDNREKYLVRISALQNEDVEGLNLAFSNREADNRKEWLMSASYFHSYD*			CAAGATTGAAAGCTGTGATGGTCAAAAGCTATTTCGTATGGAGTTTTGGAACGGGTTACGTGAAAAGTCTGAACCAAAGATATCATCAAACAGTAAGAACCACACAAAGATTACATTCAAACCTGACTATGAGTTCTTTCAACTAAAGAACGGGTTGGATGAAGACCATAAGTTGAAGCTAATCAAGAAAGTTGTTGATGCGGCAGCTAACAACATCGGTGTGAAGTTCTATGTCAATGGCGAACGTATCGTTATGCGAAGCTTTGCTGATTACATTGCTATGTATGATGATCAGTATGTCTTTGAAAGTACTGAGGATTGGAAGGTTGGCATATCTGCATCTGATGGGTTTGACCAAATCAGCTTCATTAATTCAGTAGAAACTTATCAAGGTGGCAC…	ATGCAAAACGTAAAAATAATTGAAAAAAATTATAACCCTTCTAAAACTGAAATCAATGAATATAAACAATATTTAGGAGTAAAATGCCGTCGTCCAATTGATTTGCGTTTTGGTAAAATTGTGACTATGACTGATGAAGATCTTGATGGTTAGCTTCGGCTAACCATCATAATATAAATTAGAGATTATTGGTATGCATATTACATCACTTCTTCACAACTTCTTTGCTCGCTTTTGGCCAGAACTATTTGAGCTTGGTGCAATCTATAGACTTAGAACCCCGTTATACATTGTCATTGTCACAGGTGCTAAGAAGACTGATGAACCACTTGAGTTCTTTACTGATGAAGATTACAAGGCATGGGCCTCTTCCGGTATCAAGCATAAGTTCGAATATTT…	MKRTDFGKNANARSIIRKLNNQYGSKMEAFSKIFENFSIPKCSCCNNFLDDVGTIEFDNEDNIIWKKPRLIACLRDNCYSSTILKNSSEYRIKVFGRSEEFVKTSNHVRCSKSSKTKKENGYFDDISNNPFSKEYWIKRGLSEEEALFYMQNKAKKMIITKQQKGYFDDISNNPFSKEYWIKRGLSEEEAQNIIYEKNHNCPEYWVKRGYHLEEALLLSTQSAKTNSLEEIEKRHGRSNALLIYNERRQKLSNKWTEVCTRHQKFGTSKEAINFFEDLSNIITDIGFTNNDVIFKNSTNSNEWFFRNNDKILFYDFAIPSIKFIIEYNGEHVHPNKQTLNNIQWEQWKHAYSKKNADEIFEQDNQKYEIAKQKGWHIIIVWSKETKKDKTLVLSNIKSI…	Endonuclease sequence is a putative VSR endonuclease, similar to that of MGS12. Recent insert into phage related to Pseudomonas phage pf16 (YP_009595646.1)
11	MGS12	Vent enrichment cultures of iron-reducing bacteria from Chocolate Pots hot spring, Yellowstone National Park	VAL_1000013	IMGVR_UViG_3300002900_000001, IMGVR_UViG_3300002895_000002	VAL_1000013, VAL_1000013139	MGLSWFTDEEVVPKKEAKQKAAKGEAPLRKDDIKEMNDVEHILHRPTIYIGSVLEEDIETFVYENGRVVSKPVKQIPGLCKIIDEIIDNSVDEAIRTKFQYATKIDVTFKDGTVTIEDNGRGLPIEQREDGKWTPEVIFTKTKSGSNFNDDGRATMGMNGVGSSLTNIFSTIFSVDTANGVKRFRQTYENSISKIGKPKIEPGKSNYTQVSFRPNYDYFKASAETISNLPLLIEKRIRNLAFAFPEIQFRFNGQKIAGGNLRQFLSQIHEVFEYNETDDARIGVFFSENDFQQISFVNGLETRRGGVHIDQIMNRIVDYLRDYLKKKHKIEVKPADIKSKIFLMFSMRMTNAQFDGQTKERLMNSITEFKDTIEGVITEKFLKTIAKNEEIIAPIVESY…	MQDARCKKKLIDPKVAKNLYQKRPNVRRSTNMSHECVVFASDQDLDGIHIRGLLLAFFHRFAPSLIKQGRICYLQTPIVTGKKKGKIVKVFFDLSEYRAFAQTEEAKQYQFDYRKGLGSWDIDSGELQEVIKLVGMENMLKPFEWSDEAPKKIDDWLGGKNSDVRKTYLNGRSFSIDGI*			ATGGGCCTGTCCTGGTTCACAGATGAAGAAGTAGTTCCCAAGAAGGAAGCCAAACAAAAAGCAGCGAAAGGTGAGGCTCCCCTTCGTAAGGACGACATCAAGGAGATGAACGATGTCGAGCACATCCTTCACCGGCCGACTATCTACATCGGTTCCGTCCTTGAAGAAGACATCGAGACTTTCGTCTACGAAAATGGGCGGGTGGTGTCCAAGCCTGTGAAGCAGATTCCGGGTCTGTGTAAGATCATTGACGAGATCATAGACAACTCCGTTGACGAGGCGATCCGGACCAAATTCCAGTATGCCACGAAGATTGATGTAACCTTCAAAGATGGAACGGTAACGATCGAAGACAATGGTCGTGGTCTTCCCATCGAGCAACGGGAAGATGGCAAGTGG…	ATGCAAGATGCAAGATGTAAAAAGAAACTCATTGACCCGAAGGTAGCCAAGAACCTTTATCAGAAACGGCCCAATGTTCGCCGGTCAACCAACATGTCACATGAATGCGTCGTGTTCGCTTCCGACCAAGACCTAGATGGTTGACCTTCGGGTCAACTATCGATCCAACCTAAAGAGTAAATCGGCATTCATATTCGTGGCTTATTATTGGCATTCTTCCACCGTTTCGCTCCGAGTCTCATCAAGCAGGGCCGTATCTGCTACCTGCAGACTCCCATCGTAACTGGCAAGAAGAAGGGCAAGATCGTCAAAGTGTTCTTCGATCTGTCAGAGTACCGTGCCTTCGCTCAGACAGAAGAAGCCAAGCAGTACCAGTTCGACTATCGCAAGGGTTTGGGA…	MPCPFCNQEVISEKPFRCVNDECRSKVLNKQSKEYIKVKNGWTDEQVKEYLSSKTKAGHSKRDHSVNPNSREAWRRRGLSEEEIDTVMKAKGQKVSKTRKELGLGRGDSNSMSKKKMLESGMSAEDVELFTRSRIHSCPEYWEKRGYDRQQAEKLAADAGKTITKEKLGEEGFKLAKHRMSKVGRMEKLIKEVGIENAENEFIKRYIKNSYIKVGRSSKHAMRLFLPIYKMLRKSGMTKKDFFIGTHKRNEMFIRDGNDIFFYDFVIKPLNLIFEFKGTHVHPSPNMSIEERNQWRHAYSKCSADEVDKKDNRKKIVAESRGYVLYYIYSNNTDEHNISEMERIIKCKMQDVKRNSLTRR*	Endonuclease sequence is a putative VSR endonuclease, similar to that of MGS11.
12	MGS13	Active sludge microbial communities of municipal wastewater-treating anaerobic digesters from USA - AD_UKC045_MetaG (SPAdes)	Ga0209311_100004669	IMGVR_UViG_3300025871_000001, IMGVR_UViG_3300009780_000002	Ga0209311_100004668	MAANNEIRKLTDEEHVLTKPDMYIGSINYVEAEGFLLNRESNLFEYKKYTYVPGLAKIINEVIDNSVDEAIKTDFAKANRIYVTIDKTSVKVEDNGRGVPVDIDRGTKLPKAVLAFTHAKAGSNFVEERKSIGSFGVGAFCTNVWSKEFSVETYSGKEKLILKCTDNLKKMSYKIKKATHKNSFTIVQFTPDLERFGLNEIDANHQNVIEQRLIQLAVSFPQIKFYFNTKRIDVRSGKSYLEYYGKDFEYVEADNFLLGVYPSDTDSYTTISYVNGLHMKNGGNHMDLICNEISYKIRNKLIKKYKTIVPADIYNRLKIVCVFRGFPNPKFDSQTKERLTNSTGEIRAFLAGLDFEKLNDKIYKNEKLMDPVVEIFKLREEYKKNKELEEFNKKLKKMK…	MKFKKINKSKVDMNAYQQQTNVRRTMNCNQVDRTSNFDKIIIATDADGDGSHITGLYIGLFYKHFKEILKNNIYKLQTPIVTLKDSKGKIVHHFMNLPDYQAFVAKNDVSKYKQHYYKGLGTWKTEELRDLVKKVGMDKFVVKIDFDEATDVQIVDDWLSSSKADKRKEYLKQKNFDLFSI*			GCAACTTCTTCTGGTCCAACACGATGGATATTATGGTGTTGGCTTCTTATGCGATGGCCTCTATCCGAACAAAGATGAACAACTTCAAGCTAACCACTGTATACAATACGCTTCGCATGATGGGTCTGATTGACACTGATATCTCCAAGGCGGACGCCCATGACGCCCTCTTCGATGTCTACATGACTATGGACATCGAGAAGGCTTGTGTCAAATTGATGCAGGTCTGAATTTCTAACCAAGGAGACACATGGCAGCTAATAATGAAATTAGAAAGCTGACCGACGAGGAGCATGTCCTTACCAAGCCAGACATGTACATCGGGTCCATTAACTACGTAGAGGCTGAAGGCTTTCTCTTGAACCGTGAGTCCAACCTCTTCGAATACAAGAAATATAC…	ATGAAGTTCAAAAAGATCAACAAGTCTAAGGTAGATATGAACGCCTACCAACAACAGACTAATGTAAGAAGAACCATGAACTGCAACCAGGTAGATAGAACCAGCAACTTTGACAAAATCATCATCGCTACAGATGCTGATGGTGATGGTTAGTTGGGGAGTAACTGGTTCACATATCACTGGTCTTTACATCGGTCTTTTTTACAAGCACTTCAAAGAAATCCTGAAGAACAACATCTACAAGCTTCAGACCCCGATTGTCACGCTGAAAGATTCTAAAGGAAAGATCGTCCACCATTT	None. ORF1 and ORF2 overlap - TGA of ORF1 is second two bases of ATG of ORF2	Two contigs have identical ORF1 sequences. Best parental match is only ~67% identity.
Parental Sequences
9	cl9_p1	Sheep rumen microbial communities from Palmerston North, Manawatu-Wanganui, New Zealand - 1742 DNA GHGhigh gp2	Ga0247610_10001431	IMGVR_UViG_3300028833_000436	Ga0247610_100014312	MLETYKKKTSREHILERPNMYIGASNDITCSEYILDETIHKADVTYVPGLLKIINEIIDNSVDIAIKTNFEGCNRIEVNISDTYVEVIDNGPGIPVKKNEEGEYLPYLCWGYAMSGSNFDNDENRKHIGMNGVGSYCTNVWSKKFTAISDDGENRYEITFKDNASSYVDTVKKSQGHGVYVKFYPDLERFRITEISDVYSQIIKLRLINLNISFPKIEFIFNKEKIKLKNFNEYLKLFGKPYEIFDSCEHYKYAILASEDFEHYSFVNGIYTKDGGSHVDYISNWISGEICNKLLKKYKELRKSDVKNKIMLVCFLKDFTNAKFSSQTKEKLTNTITELYTYTGSTSWDNILKRLLKNENIIDPIIDIFKIKEEYKRKQELKKIDKPAKKIKTDKYIPS…				ATGTTGGAAACATACAAAAAGAAAACTTCAAGAGAACATATACTTGAAAGACCAAATATGTATATCGGTGCAAGTAATGATATTACTTGTTCCGAATACATTCTCGATGAAACCATTCATAAAGCTGATGTTACATACGTCCCTGGGTTATTAAAAATCATAAATGAGATTATTGATAATTCAGTGGATATCGCTATCAAAACCAATTTTGAAGGATGTAACCGAATTGAAGTAAATATCAGCGATACCTATGTAGAAGTTATTGATAATGGACCTGGTATACCTGTAAAGAAAAATGAGGAAGGAGAATATCTTCCTTATCTTTGTTGGGGTTATGCGATGTCAGGATCTAACTTCGATAATGACGAAAATCGTAAACATATCGGTATGAACGGTGTT…
9	cl9_p2	Water microbial communities from South San Francisco under conditions of wetland restoration - Salt Pond MetaG R2A_B_H2O_MG	Ga0102951_1000313	IMGVR_UViG_3300007725_000045	Ga0102951_10003133	MSIRKLSEREHIIQRPSMYIGAVDLTKTNEYIFEDGNIIYKEISYVPGLIKIINEIIDNSVDVAIKTNFEGCNEISVKMAADTIEVQDNGTGIPVQKNSDGHYLAELAWGHARAGSNFDDDSNRTQIGMNGVGSFATNCFSTKFVGKTDDGSNNYTITFKNNAESFTDKVEKSKGKSGVHVKFWPDLKKFGLTEIDSVHMNVIYQRLINLSMSFPDITFKFNGKKINVNSFKKYVQMFSDSAEIYETQDYKFAILPNAEDDFRQFSYVNGLKIPDGGTHIDIITHNVVSGLREKLAKKFKTIKPGDIKNKLMVIAFLKNVKNTKFNSQSKEKITNGAAEINSYFGDIPFDQIVNKIFRNKDIIDPITEVYRIKEEFKKRQELKGLQKTVKKIKSDKYLP…				ATGAGTATTAGAAAACTCTCTGAACGTGAACATATTATCCAGCGCCCATCGATGTACATCGGTGCTGTTGATCTAACAAAGACGAATGAATACATTTTTGAAGATGGAAATATCATATACAAAGAAATCTCATATGTTCCGGGTCTAATTAAGATCATTAATGAGATTATCGATAACTCGGTAGATGTGGCAATCAAAACCAACTTTGAAGGCTGTAACGAAATCTCTGTCAAAATGGCAGCTGATACAATCGAAGTACAAGACAACGGTACTGGTATTCCTGTCCAGAAAAACTCAGACGGTCACTATCTAGCAGAATTGGCATGGGGTCATGCACGTGCTGGTTCAAACTTTGATGATGACAGCAACCGTACTCAAATCGGTATGAATGGCGTAGGT…
10	cl10_p1	Human tongue dorsum microbial communities from NIH, USA - visit 1, subject 765135172 reassembly		IMGVR_UViG_3300008522_000052	Ga0111045_10027129	MKNNTEGDFKVLDDREHLILRPSMYIGSINFEEQNDFNFDEDKMKYENFKIIPGLCKIINEVIDNAIDEAIKTDFKFSNEINIEISEDKVKVQDNGRGIPIVKHGEYYQPFLCWGRAKSGSNFNDDNHTQLGMNGVGSYCSNVFSKKFIGETDDGKNSYKVIFKDNASESTESLGKSVQHGTTVTFYPDLKRFNITEIDEVHINYIYQRVLCLANIFDKIKFKFNKKLIKTKNFKDFIKLFSSDFEIYENENVKIALIPNDSDDFKQFSYVNGLKIKDGGTHCDCIMKNVVNIIRDKISKKYKNIKPGDIRNKLTLITFISNFPSPKFNSQTKEKLTNSDSEFNNFANIDYSFVNKILKNNAFIDPIIEIYKIKEEYENRKALKSVEKVKKIKSERYIR…				ATGAAGAATAATACTGAAGGTGATTTTAAAGTTCTTGATGATAGGGAACATTTAATTTTAAGACCGTCGATGTATATCGGATCCATAAATTTTGAAGAACAAAACGATTTCAACTTCGATGAAGATAAAATGAAATATGAAAACTTCAAAATTATACCCGGTCTTTGTAAAATTATAAATGAAGTTATAGATAATGCCATTGATGAAGCTATTAAAACTGATTTTAAATTTTCAAATGAGATTAATATAGAAATCTCAGAAGATAAAGTAAAAGTTCAAGATAATGGAAGAGGAATTCCTATTGTTAAACACGGTGAGTATTATCAACCGTTTCTTTGTTGGGGAAGAGCAAAATCTGGATCTAATTTTAATGATGATAATCATACACAGCTTGGAATG…
10	cl10_p2	Human tongue dorsum microbial communities from NIH, USA - visit 1, subject 764224817 reassembly		IMGVR_UViG_3300007531_000034	Ga0105502_100037928	MYIGSIDFEEQEDFNFDNDHIKYENFKIIPGLCKIINEVIDNSIDEAIKTNFKYGNEISIIIEKDKVQVQDNGRGIPVVKQGDFYQPYLCWGRAKAGSNFEDDNHIQMGMNGIGSYCTNVWSEKFIGETDDGKNSYKVTFKNNAETFTESISKSKSQGTTVTFYPDLKRFNITEIDENHVNYIYQRILCLANIFDKIKFKFNKKLIRVKNFKEFAKLFNENFEIYETDDVKIAIMPNDSDDFKHFTYVNGLKIRDGGIHVDTIIKNVVNIIRDKISKKYKNIKPGDIRNKLMLVSFIKNFPSPKFNSQTKEKLTNSEAEFNKFSNIDYSFVNKILKNNAFIDPIVEIYKIKEEFENRKALKGVEKVKKIKSDKYFKATKSNKYLSICEGFSAFSGISKI…				ATGTATATTGGTTCTATTGATTTTGAAGAACAAGAAGATTTTAATTTTGATAATGATCATATAAAATATGAGAATTTCAAAATAATACCAGGACTTTGTAAAATAATAAACGAAGTTATTGATAATTCAATAGATGAAGCTATTAAAACTAATTTTAAATATGGAAATGAAATTTCTATTATTATAGAAAAGGATAAAGTTCAAGTTCAAGATAATGGTAGAGGAATTCCTGTTGTAAAACAAGGAGATTTTTACCAACCTTATTTATGTTGGGGAAGAGCAAAAGCTGGTTCCAATTTCGAAGATGACAATCATATCCAGATGGGCATGAACGGTATTGGTAGCTATTGCACAAATGTATGGTCGGAAAAATTTATTGGAGAAACAGATGATGGAAAA…			From Blastn with nMG15, so likely the ~parent of that clade. ORF1 sequence is FL topo, so this is parental
11	MGS11p1	Freshwater microbial communities from Kabuno Bay, South-Kivu, Congo - kab_092012_9.5m	Ga0172372_10000985, Ga0172367_10001455	IMGVR_UViG_3300013132_000088, IMGVR_UViG_3300013126_000118, IMGVR_UViG_3300013126_000118	Ga0172367_1000145544	MTKHIAQTYQVLDEISHVRKRTGMYAGSTSFQTSKEWVYDPDDKKMVQRQITYIPAFVKIFSEILDNAIDEAKRAPEVLDTIKVEFRNDGYISVHDNGRGIPVEVHPDTGLYVAETIFSNLRAGSNFNDDEDQSLIGTNGVGSTITNILSSEFKIESCDGQKLFRMEFWDGLREKSEPKISSNSKNHTKITFKPDYEFFQLKNGLDEDHKLKLIKKVVDAAANNIGVKFYVNGERIVMRSFADYIAMYDDQYVFESTDDWKVGISASDGFDQISFINSVETYQGGTHIDYIMWQIVDKLKEYFKKKHKVDVKPGDVKAHMRVYISGNVNRPKFSSQTKENLISPVSEWKTSYRVSDKFIKQLTQSPIIQSVLDWVEAKEKANELAELRKMNKDANKGDP…				ATGACAAAACACATAGCACAGACATATCAAGTTCTTGATGAGATATCACATGTTCGAAAAAGAACTGGGATGTATGCAGGTTCTACTTCTTTTCAAACATCAAAAGAATGGGTATATGACCCTGATGATAAGAAGATGGTTCAACGCCAAATCACTTACATTCCGGCATTTGTCAAGATCTTCTCTGAAATACTTGACAATGCAATTGACGAAGCTAAGAGAGCACCCGAAGTTCTTGATACTATCAAAGTCGAATTTCGTAATGATGGTTACATTTCAGTTCATGATAATGGTCGTGGCATTCCAGTTGAAGTTCATCCTGATACTGGTTTATACGTTGCTGAAACCATCTTCTCTAACTTGCGAGCTGGGTCAAACTTCAATGATGATGAAGACCAA…			Likely parental form of nMG12. Curiously, Topo2L is followed by a HNH endonuclease and then gp52 Topo2M.
Clade 20: Split ORFs with no endonuclease or bypass
20	MGS50	Marine viral communities from the Pacific Ocean - LP-28	MLSBCLC_10045342	IMGVR_UViG_3300002220_000719	MLSBCLC_100453424	MTTKTIAQTYQVLDEIDHIRKRTGMYAGSVSEQTAQEWIYNSQTKKMEKFAISYIPALVKIFSEILDNAIDESRRAPEILDVIRVTFDEDGTISVQDNGRGIPVEIHPDTKTYIAETVFSNLRAGSNFNDEEDQQLIGTNGVGSTLSNVLSTSFKIESCDGKKVFKQEFKNGMRERCEPSVKPDTKNRTKITFIPDYEFFKLPGLTEGNRLRMIKKVVDAAACNLSVKFYVNGERIMIGDFDDYVSLYAEDFVTDNTPDWKVGISSSEGFEQVSFVNSVETYQGGTHVLYVVNQITERLREFIKKKHKIDVRPSEIREHMRVYISANINRPKFSSQTKENMISPVSDYKTSWAVSDKMINKIIKSNIIQNILDWAAAKQHQEEMKELRKLNKDVEKTNY…	MDIKITKRGIKPTAIQLATYKSQKAIKRNSAPKLNFGKVIFATDSDVDGAHISGLLMNLFDKFWPELFEYGVIHILRTPVVKVTLKDKSVLEFFTEREFKDWSETTGSKTKGWAHRYYKGLGTTKTVDFIPYMENPDKYLFQITMDDPEDRESIDLAFSGDRADDRKAWLETPAGNFEDFVLQTLAQK*	MLSBCLC_100453424	MNEKLDGSYELDHRLIELVDIDNVEVIEHINGVDLEVEEDHTFTLANGIISHNSAAKSLFAARGKTPYIGTYPLRGKLLNVRQKEIARVLGLDKKKEGKTDPNEIQKILTIIGLKIGEKVETEPMPDGEWVEVEINGVKKLVNENDSIEMDGELVKISSLL*				ORF1 is split by likely intein, no intervening ORF, ORF1b has CTE. ORF2 is healed (divergent NTE, no bypass). gp52 is immediately afterwards
20	MGS51	Saline lake microbial communities from Rauer Islands, Antarctica - Metagenome Filla 3 #767	Ga0136591_1000355	IMGVR_UViG_3300012267_000039	Ga0136591_100035514+Ga0136591_100035517 + 2 short intervening ORFs	MSKQKYQLLKPVQHVLHRPDMYIGSVITEESMKRWVCEDDKVLEKVVNYNPGFLKLFDEIISNSADEHKRNSKLNSIKVEIDSKAGTISIWDNGGIPVKKHETYDGYIPEMIFSEMFSGSNFDDTEERTTVGTNGLGSVLTNIYSHEFKIETCDGSKTYSQVFEKNMSIKGTPEIKTGKRGFTRITYTPDLGRFEMDSIDNDHILQLRKRALDIAASNSGLSVEFIADGSFNTYKFKDFKEYIDFYLDEFTECFYLNNKRADIAIVSSDSGFYHKSFVNSVDTFGGGTHIKQLENQVIEYTREYIKKKTKYDIKPSDVRNHFGIFVNCLVTNPRFKGQTKEILSTASKDLGCDLTIPEKLLKQIVKSEITSSIMDWVERKVAADEKAEMRKLNKKIGGA…	MEGIKLDLNKADIRRRRPIVSNALRYGTIVICTDADTDGYSICAQLINFFYKYWPELVQHNKINICNTPILQAKYGKNTLDFYSIEEYKQWEKQENNLSKWKVAYKKGLAALDDKSYKKILHEPNITIIDEDYISEKTLIEWFHKDKEYRTKRKEKIK*						p16 like with ORF2 healed and intein in ORF1
20	MGS52	Marine viral communities from the Pacific Ocean - LP-28 (SPAdes)	Ga0209535_1000005	IMGVR_UViG_3300025120_000017	Ga0209535_100000530	MSKPKYQKLTNVEHVLHRPDMYIGSLITEPITAWVCKEGNVFEKDVKHNPGFLKLFDEIISNSSDEHKRNPKLNKIDVHIDVRGTIQIKDNGGIPVEKHKEYGGYIPEMIFSEMYSGSNFDDTEERTTVGTNGLGSVLVNIYSKSFTIDTADGKKQYTQKFSNNMAKKESPIIKPSKLKGTSITYVPDLERFNMVSIDDDHVLQLRKRCLDVAASNPGLSVNIIIKSSTSKESDKFKFKDFTEYIKFYLDDFTDHFFIKNKRADIAIVASDRGFYQKSFVNSVDTFGGGTHIRQIENQIIDFTRTYIKRKTKYDIKPSDVRNHFGIFANCLVTNPRFKGQTKEVLSTAAKDLGCDLTIPDKILKQIVKSDITASIMDWVDKKKAADEKAEMRKLNKKIG…	MEIIKLDLDKENVRRRRPIVNNILRYGTVVICTDADTDGYSICAQLINFFYKYWPEIIQHNKLEICNTPILQAKDGKTTLDFYSIDEYKLWESKNSSKLSRYKVAYKKGLAALDDKSYKKILHEPNITIIDEDYITEKTLIDWFHKDKEFRDKRKEKIK						pf16-like with ORF2 healed, nothing between ORF1 and 2, then 3 hypotheticals, then gp52
20	MGS53	Marine viral communities from the Pacific Ocean - LP-28 (*) (MER-FS) (assembled)	JGI24003J15210_10000014	IMGVR_UViG_3300001460_000018	JGI24003J15210_1000001464	MSKPKYQKLTNVEHVLHRPDMYIGSLITEPITAWVCKEGNVFEKDVKHNPGFLKLFDEIISNSSDEHKRNPKLNKIDVHIDVRGTIQIKDNGGIPVEKHKEYGGYIPEMIFSEMYSGSNFDDTEERTTVGTNGLGSVLVNIYSKSFTIDTADGKKQYTQKFSNNMAKKESPIIKPSKLKGTSITYVPDLERFNMVSIDDDHVLQLRKRCLDVAASNPGLSVNIIIKSSTSKESDKFKFKDFTEYIKFYLDDFTDHFFIKNKRADIAIVASDRGFYQKSFVNSVDTFGGGTHIRQIENQIIDFTRTYIKRKTKYDIKPSDVRNHFGIFANCLVTNPRFKGQTKEVLSTAAKDLGCDLTIPDKILKQIVKSDITASIMDWVDKKKAADEKAEMRKLNKKIG…	MEIIKLDLDKENVRRRRPIVNNILRYGTVVICTDADTDGYSICAQLINFFYKYWPEIIQHNKLEICNTPILQAKDGKTTLDFYSIDEYKLWESKNSSKLSRYKVAYKKGLAALDDKSYKKILHEPNITIIDEDYITEKTLIDWFHKDKEFRDKRKEKIK*						pf16-like with ORF2 healed. ORF2 followed by 3 small hypotheticals, then gp52
20	MGS54	Combined Assembly of Gp0139511, Gp0139512 (Marine water column microbial communities of the permanently stratified Cariaco Basin, Venezuela)	Ga0118729_1004161	IMGVR_UViG_3300009130_000268	Ga0118729_10041618	MATYKKLTNIEHVLHRPDMYIGSVITENDTKWVCEGDKVFEKKVETNPGFIKLFDEIISNSADEHKRNPKLNSIKVTLDLRDDSIIVQDNGGIPVKMHDEYKGYIPEMIFCEMFAGSNFNDNEERVTVGTNGLGSVLVNIYSTKFVVTTHDKSKLFVQEYKDNMSVKGEPKVTNNKLKQGYTIIEYHPDLSRFKMKSIDEDHVLQLRKRCLDVAASNPGLNVALKVIDVDNKSKINTYKFKDFNEYVKFYIDDLTDVFYIKNNRADIAIVASDRGFYHKSFVNSVDTFGGGTHIRQIENQIIEYTREHIKKKTKYDIKPSDVKNHFGIFVNCLVTNPRFKGQTKEILSTAAKDLGCDLTIPDKILKQIVKSDITAAIMDWVDKKKAAEEKAEMRKLNKQ…	MEAIKLEGSINTIKRRRPIEKNNLRYNEIVICTDADTDGYSICAQLINFFYKYWPELVKHNKLLICETPLLQAKKGKEKLDFYSKEEYNAWAAKNNLKSWKISYKKGLAALDDESYKKILHDPEISVVNEDYLAEQSLTEWFHKHKDYRDLRKDKIK*						pf16-like with ORF2 healed. 4 hypotheticals (decent sized but no homologs) after ORF2, and then gp52. Nothing between ORF1 and ORF2
20	MGS50p1	Microbial and algae communities from Cheney Reservoir in Wichita, Kansas, USA	Ga0079957_1000872	IMGVR_UViG_3300005805_000369	Ga0079957_10008722	MSSKKITQTYQVLDEIEHIRKRTGMYAGSVAEQTSTEWVYNLQTKKMQKQEITYIPALVKIFSEILDNSIDESRRAPEVLDSIRVTFEDDGTISIQDNGRGIPVEAHPQTGTYIAETVFSNLRAGSNFNDEEDAQLIGTNGVGSTITSVLSSYFKIESCDGKRVFRQEFKNGLRERGTPVVKDDDRNRTKITFTPDYAFFKQPGLTDGNRLRMIKKVVDAAACNPSVKFYVNGDRIAIKDFDDYVSLYAEEFVSDLTPDWKVAISASDGFEQVSFINSVETYQGGTHIDYVMIQITNRVREFIKKKHKIEVKPADIRGHMRVYIAANVNRPRFSSQTKENMISPVSDWKTSWTVPDKMISKIVKSTIIQSILDWAEAKAKASEMAELRKLNKDVDKVNY…
